# Redundancy relocated: the distributed metaparalog pool of an Arctic *Pelagibacter*ales population

**DOI:** 10.64898/2026.10.07.757358

**Authors:** Ana-Belen Martin-Cuadrado, Riccardo Rosselli, Francisco Rodriguez-Valera

## Abstract

The presence of metaparalogs (related genes diverging in function) has been proven to be extensive in the pangenomes of streamlined Pelagibacterales genomes. Here by leveraging a large number of complete genomes from an Arctic population we have been able to establish their universality and mechanistic origins. The diversity of some metaparalog families was as high within a single population than comparing with another (Mediterranean) population/species, which points to an ancient diversification of metaparalog families predating genomospecies separation. Metaparalog families provided diversity for transport and envelope diversity which would provide vast capacities to degrade substrates within DOM and interact with other cells or viruses or other subcellular entities (like EVs). The pool does not saturate at fifteen genomes. Our results highlight the immense importance of the pangenome in understanding the biology of bacteria in natural environments and how critical is the study of population genomics for the future of microbiology.

**Highlights:**

- A “common goods” genomic strategy for coexisting cells has been found in a streamlined bacterium.
- The pangenome is distributed among cells so that together can efficiently degrade marine dissolved organic matter.
- Synteny and distribution reflect ancient adaptation.
- The pangenome is an asset for the population as a whole.

**eTOC blurb:** Martin-Cuadrado et al. show that 15 Arctic SAR11 isolates from one water sample share most of their flexible genes as divergent homologs (metaparalogs) held at conserved chromosomal slots, so that functional redundancy lost from each streamlined genome is hugely amplified by the population.
