## Supplementary material for "Redundancy relocated: the distributed metaparalog pool of an Arctic *Pelagibacter*ales population": Table S1

### Sheet: Table S1
Table S1. Genomic features of the 16 Arctic Pelagibacter subclade Ia.1 genomes, related to Figure 1. Accession, genome size, GC content, numbers of CDS and RNA genes, coding density, protein length, and fraction of hypothetical and COG-annotated proteins. Uisw_114, excluded from the analyses, is shown for comparison.
genome	accession	contigs	length	N50	GC	CDS	tRNA	rRNA	tmRNA	coding density	mean prot length (aa)	median prot length (aa)	hypothetical	% hypothetical proteins	annotated genes	annotated genes with COG	%COG	annotated genes with EC
Uisw_090	CP159810.1	1	1381496	1381496	29.9	1516	31	3	1	94.97	287.5	256	492	32.5	976	683	45.1	681
Uisw_092	CP159824.1	1	1306717	1306717	29.38	1438	31	3	1	95.34	287.8	256	481	33.4	916	658	45.8	642
Uisw_094	CP159823.1	1	1369821	1369821	29.7	1486	31	3	1	95.32	291.9	259	472	31.8	963	680	45.8	685
Uisw_099_02	CP159822.1	1	1288341	1288341	29.37	1366	31	3	1	96.02	300.9	267	425	31.1	898	640	46.9	624
Uisw_101	CP159821.1	1	1448726	1448726	29.59	1531	31	3	1	95.48	300.2	265	518	33.8	964	662	43.2	659
Uisw_104	CP159820.1	1	1441579	1441579	29.58	1541	32	3	1	94.76	294.5	259	518	33.6	971	671	43.5	668
Uisw_106	CP159819.1	1	1376435	1376435	29.56	1498	31	3	1	95.77	292.3	259	508	33.9	946	673	44.9	661
Uisw_113	CP159809.1	1	1355470	1355470	29.5	1425	32	3	2	95.6	302.1	271	446	31.3	927	659	46.2	651
Uisw_116	CP159817.1	1	1301732	1301732	29.45	1412	31	3	1	95.31	291.9	256	461	32.6	908	641	45.4	630
Uisw_121	CP159816.1	1	1352740	1352740	29.52	1456	31	3	1	95.41	294.5	254	477	32.8	932	668	45.9	649
Uisw_127	CP159815.1	1	1332340	1332340	29.53	1422	31	3	1	95.87	298.4	265	474	33.3	903	640	45.0	635
Uisw_130	CP159814.1	1	1423135	1423135	29.4	1515	31	3	1	95.78	298.9	264	512	33.8	951	675	44.6	667
Uisw_134_02	CP159813.1	1	1301899	1301899	29.02	1395	30	3	1	96.14	298.1	262	445	31.9	906	640	45.9	637
Uisw_136	CP159812.1	1	1394121	1394121	29.42	1479	31	3	1	95.54	299.2	273	453	30.6	980	701	47.4	682
Uisw_137	CP159811.1	1	1403101	1403101	29.36	1484	31	3	1	95.57	300.2	270	494	33.3	945	650	43.8	666
Uisw_114*	CP159818.1	1	1385505	1385505	29.61	1627	31	3	1	92.54	261.7	219	590	36.3	986	702	43.1	687
