## Supplementary material for "Redundancy relocated: the distributed metaparalog pool of an Arctic *Pelagibacter*ales population": Table S2

### Sheet: Table S2
Table S2. CheckM2 completeness and contamination of the Arctic Pelagibacter genomes, related to Figure 1.
Lineage	Genome / assembly	Genome size (bp)	# Contigs	CheckM2 completeness (%)	CheckM2 contamination (%)	Prokka Predicted proteins
Pelagibacter (Arctic)	Uisw_090	1381496	1	98.54	1.47	1516
Pelagibacter (Arctic)	Uisw_092	1306717	1	98.28	0.03	1438
Pelagibacter (Arctic)	Uisw_094	1369821	1	96.25	0.08	1486
Pelagibacter (Arctic)	Uisw_099_02	1288341	1	99.87	0.04	1366
Pelagibacter (Arctic)	Uisw_101	1448726	1	99.8	0	1531
Pelagibacter (Arctic)	Uisw_104	1441579	1	96.9	0.19	1541
Pelagibacter (Arctic)	Uisw_106	1376435	1	97.8	0.19	1498
Pelagibacter (Arctic)	Uisw_113	1355470	1	99.47	0.05	1425
Pelagibacter (Arctic)	Uisw_116	1301732	1	99.77	0.14	1412
Pelagibacter (Arctic)	Uisw_121	1352740	1	98.92	1.15	1456
Pelagibacter (Arctic)	Uisw_127	1332340	1	99.56	0.11	1422
Pelagibacter (Arctic)	Uisw_130	1423135	1	99.95	0	1515
Pelagibacter (Arctic)	Uisw_134_02	1301899	1	99.86	0.01	1395
Pelagibacter (Arctic)	Uisw_136	1394121	1	99.81	0.1	1479
Pelagibacter (Arctic)	Uisw_137	1403101	1	99.85	0.15	1484
Pelagibacter (Arctic)	Uisw_114	1385505	1	92.78	0.08	1627
