## Supplementary material for "Redundancy relocated: the distributed metaparalog pool of an Arctic *Pelagibacter*ales population": Table S3

### Sheet: Table S3
Table S3. Sensitivity of the pangenome partition and of the metaparalog fraction to clustering identity and core-prevalence thresholds, related to Figure 1. Forty-eight combinations of clustering identity (70–95%) and core prevalence (6–15 of 15 genomes). The partition used throughout (80% identity, ≥14 of 15 genomes) is highlighted.
Clustering identity (%)	Core prevalence	Core prevalence (%)	Total clusters	Core clusters	Flexible clusters	Core genes	Flexible genes	Core genes per genome (%)	SD	Metaparalogs	Metaparalogs (% of flexible)	Metaparalogs per genome (%)	SD
70	≥15/15	100	4535	797	3738	11960	10004	54.5	2	8569	85.7	85.7	5.3
70	≥14/15	93.3	4535	987	3548	14622	7342	66.6	2.4	5907	80.5	80.6	6.6
70	≥13/15	86.7	4535	1047	3488	15402	6562	70.2	2.4	5127	78.1	78.3	7.1
70	≥12/15	80	4535	1089	3446	15906	6058	72.5	2.4	4623	76.3	76.6	7.5
70	≥11/15	73.3	4535	1116	3419	16203	5761	73.8	2.4	4326	75.1	75.4	7.7
70	≥9/15	60	4535	1181	3354	16825	5139	76.7	2.5	3704	72.1	72.5	8.3
70	≥8/15	53.3	4535	1218	3317	17122	4842	78	2.6	3407	70.4	70.9	8.3
70	≥6/15	40	4535	1280	3255	17531	4433	79.9	2.8	2998	67.6	68.2	8.7
75	≥15/15	100	4752	755	3997	11330	10634	51.6	1.9	9199	86.5	86.5	5
75	≥14/15	93.3	4752	942	3810	13949	8015	63.6	2.2	6580	82.1	82.2	6.2
75	≥13/15	86.7	4752	1003	3749	14742	7222	67.2	2.2	5787	80.1	80.3	6.6
75	≥12/15	80	4752	1042	3710	15210	6754	69.3	2.2	5319	78.8	79	6.9
75	≥11/15	73.3	4752	1078	3674	15606	6358	71.1	2.2	4923	77.4	77.7	7.2
75	≥9/15	60	4752	1162	3590	16407	5557	74.7	2.3	4122	74.2	74.5	8
75	≥8/15	53.3	4752	1205	3547	16751	5213	76.3	2.3	3778	72.5	72.9	8.1
75	≥6/15	40	4752	1275	3477	17210	4754	78.4	2.7	3319	69.8	70.3	8.5
80	≥15/15	100	5105	691	4414	10366	11598	47.3	1.7	10163	87.6	87.7	4.6
80	≥14/15	93.3	5105	880	4225	13013	8951	59.3	2	7516	84	84.1	5.6
80	≥13/15	86.7	5105	949	4156	13910	8054	63.4	1.9	6619	82.2	82.3	6.1
80	≥12/15	80	5105	999	4106	14510	7454	66.1	2	6019	80.7	80.9	6.5
80	≥11/15	73.3	5105	1038	4067	14939	7025	68.1	2	5590	79.6	79.8	6.8
80	≥9/15	60	5105	1137	3968	15879	6085	72.3	2.4	4650	76.4	76.7	7.8
80	≥8/15	53.3	5105	1185	3920	16263	5701	74.1	2.5	4266	74.8	75.1	8
80	≥6/15	40	5105	1252	3853	16703	5261	76	2.9	3826	72.7	73.1	8.4
85	≥15/15	100	5680	586	5094	8791	13173	40.1	1.5	11738	89.1	89.1	4
85	≥14/15	93.3	5680	783	4897	11550	10414	52.6	1.7	8979	86.2	86.3	4.9
85	≥13/15	86.7	5680	860	4820	12551	9413	57.2	1.7	7978	84.8	84.9	5.4
85	≥12/15	80	5680	920	4760	13271	8693	60.5	1.8	7258	83.5	83.6	5.8
85	≥11/15	73.3	5680	974	4706	13865	8099	63.1	2	6664	82.3	82.4	6.1
85	≥9/15	60	5680	1099	4581	15055	6909	68.5	3.5	5474	79.2	79.3	7.3
85	≥8/15	53.3	5680	1151	4529	15471	6493	70.4	3.7	5058	77.9	78	7.6
85	≥6/15	40	5680	1221	4459	15930	6034	72.5	4.4	4599	76.2	76.2	8.1
90	≥15/15	100	6810	411	6399	6166	15798	28.1	1	14363	90.9	90.9	3.4
90	≥14/15	93.3	6810	592	6218	8701	13263	39.6	1.3	11828	89.2	89.2	4
90	≥13/15	86.7	6810	680	6130	9845	12119	44.8	1.5	10684	88.2	88.2	4.4
90	≥12/15	80	6810	753	6057	10721	11243	48.8	1.9	9808	87.2	87.3	4.7
90	≥11/15	73.3	6810	834	5976	11612	10352	52.9	2.8	8917	86.1	86.2	5.1
90	≥9/15	60	6810	1017	5793	13359	8605	60.7	6	7170	83.3	83.2	6.4
90	≥8/15	53.3	6810	1070	5740	13783	8181	62.7	6.4	6746	82.5	82.2	6.7
90	≥6/15	40	6810	1182	5628	14522	7442	66	7.9	6007	80.7	80.2	7.7
95	≥15/15	100	9651	177	9474	2655	19309	12.1	0.4	17874	92.6	92.6	2.8
95	≥14/15	93.3	9651	294	9357	4293	17671	19.6	0.8	16236	91.9	91.9	3
95	≥13/15	86.7	9651	389	9262	5528	16436	25.2	1.7	15001	91.3	91.3	3.3
95	≥12/15	80	9651	460	9191	6380	15584	29	2.3	14149	90.8	90.8	3.5
95	≥11/15	73.3	9651	557	9094	7447	14517	33.9	3.7	13082	90.1	90.1	3.8
95	≥9/15	60	9651	745	8906	9245	12719	42	7	11284	88.7	88.6	4.4
95	≥8/15	53.3	9651	833	8818	9949	12015	45.1	8.2	10580	88.1	87.9	4.7
95	≥6/15	40	9651	993	8658	11003	10961	49.9	10.5	9526	86.9	86.6	5.3
